# Transcriptional Profiling of Commonly Used Liver Cancer Cell Lines Reveals Disease-Specific Modeling Potential and Authentication Concerns

**DOI:** 10.1101/2025.10.30.685599

**Authors:** Nima Sarfaraz, Gail Rosen, Trevor Winkler, Risha Patel, Srinivas Somarowthu, Michael Bouchard

## Abstract

Cell lines are essential tools for liver cancer research, yet their molecular fidelity to primary tumors remains incompletely characterized. Here we comprehensively evaluated transcriptomic similarities between commonly used liver cancer cell lines and primary tumor subtypes to guide optimal model selection. We analyzed RNA sequencing data from 541 samples spanning primary HCC, HPBL, CHOL, and FLC tumors, alongside 21 liver cancer cell lines and primary human hepatocytes. Through systematic variance analysis, we identified 2,523 highly variable genes distinguishing cancer subtypes and cell lines, then performed correlation analyses, unsupervised clustering, and pathway enrichment to assess molecular similarities. Molecular subtypes within each cancer type were identified through hierarchical clustering and characterized using pathway analysis. HepG2 cells showed strongest correlation with HPBL (r=0.62), confirming their hepatoblastoma origin despite frequent HCC misclassification. This correlation was driven by shared Wnt pathway dysregulation signatures. Huh7 cells best represented HCC, particularly the immune-modulatory, MYC-activated subtype with the highest median correlation. RBE cells optimally modeled CHOL, specifically the dedifferentiated, immune-evasive subtype. Several commonly used cell lines (LO2, SMMC-7721, MHCC97L) and specific publicly available samples demonstrated likely HeLa contamination. Primary human hepatocytes cultured under physioxic conditions better preserved liver-specific transcriptional programs compared to standard culture. No established cell line analyzed represented FLC strongly, identifying the need for a standard, available model. This transcriptomic framework provides evidence-based guidance for selecting appropriate liver cancer cell line models and highlights the critical need for rigorous cell line validation to improve experimental design and translational relevance of liver cancer research.
