## Supplemental HPBL Window for "Transcriptional Profiling of Commonly Used Liver Cancer Cell Lines Reveals Disease-Specific Modeling Potential and Authentication Concerns"

	ONTOLOGY	ID	Description	GeneRatio	BgRatio	RichFactor	FoldEnrichment	zScore	pvalue	p.adjust	qvalue	geneID	Count
GO:2000117	BP	GO:2000117	negative regulation of cysteine-type endopeptidase activity	4/56	63/18888	0.0634920634920635	21.4149659863946	8.85072249011494	3.62400146341627e-05	0.0159428416892108	0.0125119779062009	CST2/CST1/CST4/DPEP1	4
GO:0060070	BP	GO:0060070	canonical Wnt signaling pathway	7/56	323/18888	0.021671826625387	7.30959752321981	6.2371002218312	4.52977834600924e-05	0.0159428416892108	0.0125119779062009	AXIN2/NOTUM/NKD1/DKK4/LGR5/GPC3/TCF7	7
GO:0090090	BP	GO:0090090	negative regulation of canonical Wnt signaling pathway	5/56	145/18888	0.0344827586206897	11.6305418719212	7.00724224937979	6.93612223789994e-05	0.0159428416892108	0.0125119779062009	AXIN2/NOTUM/NKD1/DKK4/GPC3	5
GO:0042445	BP	GO:0042445	hormone metabolic process	6/56	240/18888	0.025	8.43214285714286	6.31874487054451	7.54690730850215e-05	0.0159428416892108	0.0125119779062009	AKR1B15/AKR1B10/SPP1/CYP19A1/MEP1A/AFP	6
GO:0060828	BP	GO:0060828	regulation of canonical Wnt signaling pathway	6/56	268/18888	0.0223880597014925	7.55117270788913	5.89011655032789	0.000138225386312371	0.0178808776860437	0.0140329529021583	AXIN2/NOTUM/NKD1/DKK4/LGR5/GPC3	6
GO:0098810	BP	GO:0098810	neurotransmitter reuptake	3/56	35/18888	0.0857142857142857	28.9102040816327	9.01226765669237	0.000151052358411246	0.0178808776860437	0.0140329529021583	SLC6A2/SLC6A11/SLC6A4	3
GO:0001580	BP	GO:0001580	detection of chemical stimulus involved in sensory perception of bitter taste	3/56	36/18888	0.0833333333333333	28.1071428571429	8.87735444620956	0.000164438652109012	0.0178808776860437	0.0140329529021583	CST2/CST1/CST4	3
GO:0030178	BP	GO:0030178	negative regulation of Wnt signaling pathway	5/56	177/18888	0.0282485875706215	9.52784503631961	6.21590995682638	0.00017719709407587	0.0178808776860437	0.0140329529021583	AXIN2/NOTUM/NKD1/DKK4/GPC3	5
GO:0031214	BP	GO:0031214	biomineral tissue development	5/56	180/18888	0.0277777777777778	9.36904761904762	6.1521354946885	0.000191621639676153	0.0178808776860437	0.0140329529021583	SPP1/AXIN2/NOTUM/ODAM/GPC3	5
GO:0060349	BP	GO:0060349	bone morphogenesis	4/56	99/18888	0.0404040404040404	13.6277056277056	6.86937925517317	0.00021160801995318	0.0178808776860437	0.0140329529021583	AXIN2/SP5/FREM1/COL2A1	4
GO:0050913	BP	GO:0050913	sensory perception of bitter taste	3/56	41/18888	0.0731707317073171	24.6794425087108	8.27693543500223	0.000242942490224696	0.0183845083324957	0.0144282033627808	CST2/CST1/CST4	3
GO:0050912	BP	GO:0050912	detection of chemical stimulus involved in sensory perception of taste	3/56	42/18888	0.0714285714285714	24.0918367346939	8.16960033594818	0.000261081775136034	0.0183845083324957	0.0144282033627808	CST2/CST1/CST4	3
GO:0001504	BP	GO:0001504	neurotransmitter uptake	3/56	45/18888	0.0666666666666667	22.4857142857143	7.86879642921863	0.00032068807315111	0.0196239353751708	0.0154009084850297	SLC6A2/SLC6A11/SLC6A4	3
GO:0015711	BP	GO:0015711	organic anion transport	7/56	451/18888	0.0155210643015521	5.2350332594235	4.96394829711792	0.000356689439632251	0.0196239353751708	0.0154009084850297	SLC39A4/SLC22A11/SLC6A2/SLC6A11/CA4/RBP2/SLC6A4	7
GO:0016055	BP	GO:0016055	Wnt signaling pathway	7/56	466/18888	0.0150214592274678	5.06652360515021	4.84702375172429	0.000434071989779852	0.0196239353751708	0.0154009084850297	AXIN2/NOTUM/NKD1/DKK4/LGR5/GPC3/TCF7	7
GO:0060348	BP	GO:0060348	bone development	5/56	215/18888	0.0232558139534884	7.84385382059801	5.50351541242585	0.000434675681647399	0.0196239353751708	0.0154009084850297	AXIN2/NOTUM/SP5/FREM1/COL2A1	5
GO:0198738	BP	GO:0198738	cell-cell signaling by wnt	7/56	468/18888	0.014957264957265	5.0448717948718	4.83181341678645	0.000445333695535603	0.0196239353751708	0.0154009084850297	AXIN2/NOTUM/NKD1/DKK4/LGR5/GPC3/TCF7	7
GO:0006703	BP	GO:0006703	estrogen biosynthetic process	2/56	11/18888	0.181818181818182	61.3246753246753	10.9132003617211	0.00046678052387586	0.0196239353751708	0.0154009084850297	AKR1B15/CYP19A1	2
GO:0042447	BP	GO:0042447	hormone catabolic process	2/56	11/18888	0.181818181818182	61.3246753246753	10.9132003617211	0.00046678052387586	0.0196239353751708	0.0154009084850297	SPP1/CYP19A1	2
GO:2000833	BP	GO:2000833	positive regulation of steroid hormone secretion	2/56	11/18888	0.181818181818182	61.3246753246753	10.9132003617211	0.00046678052387586	0.0196239353751708	0.0154009084850297	SPP1/CYP19A1	2
GO:0010951	BP	GO:0010951	negative regulation of endopeptidase activity	4/56	124/18888	0.032258064516129	10.8801843317972	6.01922334894025	0.0004992140385984	0.0196239353751708	0.0154009084850297	CST2/CST1/CST4/DPEP1	4
GO:0030111	BP	GO:0030111	regulation of Wnt signaling pathway	6/56	342/18888	0.0175438596491228	5.91729323308271	5.0042766835501	0.00051091902751924	0.0196239353751708	0.0154009084850297	AXIN2/NOTUM/NKD1/DKK4/LGR5/GPC3	6
GO:0023061	BP	GO:0023061	signal release	7/56	487/18888	0.0143737166324435	4.84804928131417	4.69149949801603	0.000564446453267816	0.020390034986653	0.0160021451779401	SPP1/CYP19A1/CPLX2/FAM3B/GPR119/RASL10B/SLC6A4	7
GO:0048705	BP	GO:0048705	skeletal system morphogenesis	5/56	229/18888	0.0218340611353712	7.36431690580162	5.28387623567652	0.000579125254058783	0.020390034986653	0.0160021451779401	AXIN2/SP5/FREM1/COL2A1/TBX4	5
GO:0010466	BP	GO:0010466	negative regulation of peptidase activity	4/56	132/18888	0.0303030303030303	10.2207792207792	5.79711289464823	0.00063180032551189	0.0213548510023019	0.0167593349504206	CST2/CST1/CST4/DPEP1	4
GO:0050909	BP	GO:0050909	sensory perception of taste	3/56	63/18888	0.0476190476190476	16.0612244897959	6.52965664548967	0.000864218290701083	0.0276773633081739	0.0217212567849886	CST2/CST1/CST4	3
GO:2000052	BP	GO:2000052	positive regulation of non-canonical Wnt signaling pathway	2/56	15/18888	0.133333333333333	44.9714285714286	9.29015619799626	0.000884365454817392	0.0276773633081739	0.0217212567849886	NKD1/GPC3	2
GO:2000095	BP	GO:2000095	regulation of Wnt signaling pathway, planar cell polarity pathway	2/56	16/18888	0.125	42.1607142857143	8.98175513669736	0.00100878180586196	0.0286864216940887	0.0225131680688581	NKD1/GPC3	2
GO:0035107	BP	GO:0035107	appendage morphogenesis	4/56	150/18888	0.0266666666666667	8.99428571428571	5.36032298680765	0.00101845284121025	0.0286864216940887	0.0225131680688581	COL2A1/GPC3/DLX6/TBX4	4
GO:0035108	BP	GO:0035108	limb morphogenesis	4/56	150/18888	0.0266666666666667	8.99428571428571	5.36032298680765	0.00101845284121025	0.0286864216940887	0.0225131680688581	COL2A1/GPC3/DLX6/TBX4	4
GO:0120254	BP	GO:0120254	olefinic compound metabolic process	4/56	162/18888	0.0246913580246914	8.32804232804233	5.10799246429446	0.00135375690278286	0.0369007929952102	0.0289598250849984	AKR1B15/AKR1B10/CYP19A1/AFP	4
GO:0005788	CC	GO:0005788	endoplasmic reticulum lumen	7/60	313/19894	0.0223642172523962	7.41522896698616	6.29198253687372	4.21864008629895e-05	0.0028264888578203	0.00253118405177937	SPP1/NOTUM/BPIFB2/COL2A1/AFP/GPC3/MATN3	7
GO:0015378	MF	GO:0015378	sodium:chloride symporter activity	3/58	16/18522	0.1875	59.8771551724138	13.2048613926554	1.58527220692479e-05	0.00223071251924914	0.00160979253966433	SLC6A2/SLC6A11/SLC6A4	3
GO:0015373	MF	GO:0015373	monoatomic anion:sodium symporter activity	3/58	18/18522	0.166666666666667	53.2241379310345	12.4239026391784	2.2997036280919e-05	0.00223071251924914	0.00160979253966433	SLC6A2/SLC6A11/SLC6A4	3
GO:0015377	MF	GO:0015377	chloride:monoatomic cation symporter activity	3/58	22/18522	0.136363636363636	43.5470219435737	11.1912335825063	4.30165389950335e-05	0.0027817361883455	0.0020074384864349	SLC6A2/SLC6A11/SLC6A4	3
GO:0015296	MF	GO:0015296	monoatomic anion:monoatomic cation symporter activity	3/58	25/18522	0.12	38.3213793103448	10.465509080195	6.38180380978784e-05	0.0030951748477471	0.00223363133342575	SLC6A2/SLC6A11/SLC6A4	3
GO:0004869	MF	GO:0004869	cysteine-type endopeptidase inhibitor activity	3/58	37/18522	0.0810810810810811	25.8928238583411	8.49471118184901	0.000209917932302234	0.00814481577332668	0.00587770210446255	CST2/CST1/CST4	3
GO:0015294	MF	GO:0015294	solute:monoatomic cation symporter activity	4/58	116/18522	0.0344827586206897	11.0118906064209	6.0624573788609	0.000477432631423211	0.0151164944652705	0.010908810438855	SLC39A4/SLC6A2/SLC6A11/SLC6A4	4
GO:0004032	MF	GO:0004032	alditol:NADP+ 1-oxidoreductase activity	2/58	12/18522	0.166666666666667	53.2241379310345	10.1424297971368	0.000623360596505999	0.0151164944652705	0.010908810438855	AKR1B15/AKR1B10	2
GO:0008504	MF	GO:0008504	monoamine transmembrane transporter activity	2/58	12/18522	0.166666666666667	53.2241379310345	10.1424297971368	0.000623360596505999	0.0151164944652705	0.010908810438855	SLC6A2/SLC6A4	2
GO:0052650	MF	GO:0052650	NADP-retinol dehydrogenase activity	2/58	13/18522	0.153846153846154	49.1299734748011	9.72924495146868	0.000735216979267305	0.0158480104419841	0.0114367085663803	AKR1B15/AKR1B10	2
GO:0015293	MF	GO:0015293	symporter activity	4/58	147/18522	0.0272108843537415	8.68965517241379	5.2460832190519	0.00115866111023487	0.0200439018517098	0.0144646714393782	SLC39A4/SLC6A2/SLC6A11/SLC6A4	4
GO:0008235	MF	GO:0008235	metalloexopeptidase activity	3/58	66/18522	0.0454545454545455	14.5156739811912	6.16487395113354	0.0011592459490997	0.0200439018517098	0.0144646714393782	DPEP1/MEP1A/CPA6	3
GO:0016805	MF	GO:0016805	dipeptidase activity	2/58	17/18522	0.117647058823529	37.5699797160243	8.45450046459035	0.00127163878794965	0.0200439018517098	0.0144646714393782	DPEP1/MEP1A	2
GO:0015103	MF	GO:0015103	inorganic anion transmembrane transporter activity	4/58	153/18522	0.0261437908496732	8.34888438133874	5.11573088291521	0.00134314806222798	0.0200439018517098	0.0144646714393782	SLC22A11/SLC6A2/SLC6A11/SLC6A4	4
GO:0017075	MF	GO:0017075	syntaxin-1 binding	2/58	19/18522	0.105263157894737	33.6152450090744	7.97186046253491	0.00159248027260681	0.0220672266346943	0.0159248027260681	CPLX2/SLC6A4	2
GO:0015370	MF	GO:0015370	solute:sodium symporter activity	3/58	79/18522	0.0379746835443038	12.1270187690965	5.55469094012941	0.00194650665790707	0.0223767859897575	0.0161481960750827	SLC6A2/SLC6A11/SLC6A4	3
GO:0005326	MF	GO:0005326	neurotransmitter transmembrane transporter activity	2/58	21/18522	0.0952380952380952	30.4137931034483	7.55868759342262	0.00194783017862479	0.0223767859897575	0.0161481960750827	SLC6A2/SLC6A4	2
GO:0015291	MF	GO:0015291	secondary active transmembrane transporter activity	5/58	285/18522	0.0175438596491228	5.60254083484573	4.3886070680267	0.00196085238054576	0.0223767859897575	0.0161481960750827	SLC39A4/SLC22A11/SLC6A2/SLC6A11/SLC6A4	5
GO:0030414	MF	GO:0030414	peptidase inhibitor activity	4/58	176/18522	0.0227272727272727	7.25783699059561	4.67512473215386	0.00224157704336911	0.0238646485970667	0.0172219113587079	CST2/CST1/CST4/GPC3	4
GO:0008106	MF	GO:0008106	alcohol dehydrogenase (NADP+) activity	2/58	23/18522	0.0869565217391304	27.7691154422789	7.19957946107749	0.00233725939868179	0.0238646485970667	0.0172219113587079	AKR1B15/AKR1B10	2
GO:0008238	MF	GO:0008238	exopeptidase activity	3/58	100/18522	0.03	9.58034482758621	4.82191632301373	0.00379979450193416	0.0366062402977014	0.0264168744416402	DPEP1/MEP1A/CPA6	3
GO:0004033	MF	GO:0004033	aldo-keto reductase (NADP) activity	2/58	30/18522	0.0666666666666667	21.2896551724138	6.23342398944889	0.00396253116624603	0.0366062402977014	0.0264168744416402	AKR1B15/AKR1B10	2
GO:0048019	MF	GO:0048019	receptor antagonist activity	2/58	31/18522	0.0645161290322581	20.6028921023359	6.12215208485367	0.00422732163703451	0.0372772907993043	0.0269011376902196	DKK4/IGSF1	2
